# Meta-analysis of RNA-seq gene fusion detection tools: performance and variability across benchmarks

**DOI:** 10.1101/2025.01.20.633905

**Authors:** Iga Ostrowska, Tomasz Gambin

## Abstract

In this study, we conducted a comprehensive meta-analysis of ten publicly available benchmark tests evaluating the performance of gene fusion detection tools using RNA-seq data. Our analysis focused on key performance metrics, including sensitivity, precision and F1 scores. We evaluated how the tools perform in different data sets. We examined the impact of data set characteristics such as sample type (real or simulated) and read length, as well as additional sample and sequencing parameters on the results. In addition to evaluating performance, we analyzed the organization and design of the benchmark tests, highlighting good practices such as clear descriptions of the datasets, detailed instrument parameters and transparent methodologies. However, we also identified common pitfalls, including insufficient reproducibility information, limited diversity of datasets, and the lack of widely accepted gold standard datasets. These limitations make it difficult to consistently evaluate tools and compare across benchmarks. By synthesizing these findings, we make recommendations for future benchmark projects, emphasizing the need for standardization, increased transparency and the development of robust truth sets. This study aims to help the community create more reliable and reproducible benchmark tests, ultimately accelerating the development and evaluation of gene fusion detection tools for clinical and research applications.
