## Supplemental_Table for "Meta-analysis of RNA-seq gene fusion detection tools: performance and variability across benchmarks": Supplemental_Material.xlsx

### Sheet: tools_statistic
Benchmark_number	1	2	3	4	5	6	7	8	9	10
Reference	[1]	[2]	[ 3]	[4]	[5]	[6]	[7]	[8]	[9]	[10]
Tool_and_reference											sum
Arriba [1]	1		1	1	1						4
Bellerophontes [11]									1		1
BreakFusion [12]									1		1
BreakTrans [13]								1			1
ChimeraScan [14]			1		1			1	1		4
ChimeRScope [15]			1								1
ChimPipe [16]			1		1		1			1	4
Comrad [17]								1			1
deFuse [18]	1			1	1						3
EricScript 19]			1	1	1				1		4
FuSeq [20]			1			1					2
FusionCatcher [21]	1		1		1			1	1		5
FusionHunter [22]					1				1		2
FusionMap [23]				1		1	1		1	1	5
Gfusion [7]							1			1	2
InFusion [24]	1		1		1						3
INTEGRATE [8]			1	1							2
INTEGRATE C [8]								1			1
INTEGRATE G [8]								1			1
INTEGRATE S [8]								1			1
INTEGRATE T [8]								1			1
JAFFA [10]			1			1	1		1	1	5
JAFFA-Assembly [10]					1						1
JAFFA-Direct [10]					1						1
JAFFA-Hybrid [10]		1			1						2
MapSplice [25]			1		1				1		3
MetaFusion [4]				1							1
nFuse [26]					1			1	1		3
Pizzly [27]			1		1						2
PRADA [28]	1				1						2
pyPRADA [28]								1			1
SeekFusion [2]		1									1
SOAPfuse [29]	1		1		1	1			1		5
STAR-Fusion [5]	1	1	1	1	1						5
STAR-SEQR [30]				1	1						2
STARChip [31]			1		1						2
TopHat-Fusion [32]		1	1		1	1	1	1	1	1	8
TrinityFusion-C [33]					1						1
TrinityFusion-D [33]					1						1
TrinityFusion-UC [33]					1						1
TRUP [34]						1		1			2
sum	7	4	16	8	23	6	5	12	12	5
References:
1.	Uhrig, S., Ellermann, J., Walther, T., Burkhardt, P., Fröhlich, M., Hutter, B. et al. Accurate and efficient detection of gene fusions from RNA sequencing data. Genome Res. 31, 448–460 (2021).
2.	Balan, J., Jenkinson, G., Nair, A., Saha, N., Koganti, T., Voss, J. et al. SeekFusion - A Clinically Validated Fusion Transcript Detection Pipeline for PCR-Based Next-Generation Sequencing of RNA. Front. Genet. 12, 739054 (2021).
3.	Singh, S. & Li, H. Comparative study of bioinformatic tools for the identification of chimeric RNAs from RNA Sequencing. RNA Biol. 18, 254–267 (2021).
4.	Apostolides, M., Jiang, Y., Husić, M., Siddaway, R., Hawkins, C., Turinsky, A. L. et al. MetaFusion: a high-confidence metacaller for filtering and prioritizing RNA-seq gene fusion candidates. Bioinformatics 37, 3144–3151 (2021).
5.	Haas, B. J., Dobin, A., Li, B., Stransky, N., Pochet, N. & Regev, A. Accuracy assessment of fusion transcript detection via read-mapping and de novo fusion transcript assembly-based methods. Genome Biol. 20, 213 (2019).
6.	Vu, T., Deng, W. & Trac, Q. A fast detection of fusion genes from paired-end RNA-seq data. BMC Genomics 19, 786 (2018).
7.	Zhao, J., Chen, Q. & Wu, J. GFusion: an Effective Algorithm to Identify Fusion Genes from Cancer RNA-Seq Data. Sci. Rep. 7, 6880 (2017).
8.	Zhang, J., White, N. M., Schmidt, H. K., Fulton, R. S., Tomlinson, C., Warren, W. C. et al. INTEGRATE: gene fusion discovery using whole genome and transcriptome data. Genome Res. 26, 108–118 (2016).
9.	Kumar, S., Vo, A. D., Qin, F. & Li, H. Comparative assessment of methods for the fusion transcripts detection from RNA-Seq data. Sci. Rep. 6, 21597 (2016).
10.	Davidson, N. M., Majewski, I. J. & Oshlack, A. JAFFA: High sensitivity transcriptome-focused fusion gene detection. Genome Med. 7, 43 (2015).
11.	Abate, F., Acquaviva, A., Paciello, G., Foti, C. & Ficarra, E. Bellerophontes: an RNA-Seq data analysis framework for chimeric transcripts discovery based on accurate fusion model. Bioinformatics 28, 2114–2121 (2012).
12.	Chen, K. et al. BreakFusion: targeted assembly-based identification of gene fusions in whole transcriptome paired-end sequencing data. Bioinformatics 28, 1923–1924 (2012).
13.	Chen, K., Navin, N. E., Wang, Y., Schmidt, H. K., Wallis, J. W., Niu, B. et al. BreakTrans: uncovering the genomic architecture of gene fusions. Genome Biol. 14, R87 (2013).
14.	Iyer, M. K., Chinnaiyan, A. M. & Maher, C. A. ChimeraScan: a tool for identifying chimeric transcription in sequencing data. Bioinformatics 27, 2903–2904 (2011).
15.	Wang, K., Singh, D., Zeng, Z., Coleman, S. J., Huang, Y., Savich, G. L. et al. MapSplice: accurate mapping of RNA-seq reads for splice junction discovery. Nucleic Acids Res. 38, e178 (2011).
16.	Bonizzoni, P., Rizzi, R., Pesole, G. & Picardi, E. ChimPipe: accurate detection of fusion genes and transcription-induced chimeras from paired-end RNA-seq data. BMC Genomics 17, 458 (2016).
17.	McPherson, A., Wu, C., Hajirasouliha, I., Hormozdiari, F., Hach, F., Lapuk, A. et al. Comrad: detection of expressed rearrangements by integrated analysis of RNA-Seq and low coverage genome sequence data. Bioinformatics 27, 1481–1488 (2011).
18.	McPherson, A. et al. deFuse: an algorithm for gene fusion discovery in tumor RNA-Seq data. PLoS Comput. Biol. 7, e1001138 (2011).
19.	Benelli, M. et al. Discovering chimeric transcripts in paired-end RNA-seq data by using EricScript. Bioinformatics 28, 3232–3239 (2012).
20.	Nghia, V. T. FuSeq: an algorithm for detecting fusion genes from RNA-seq data. Available at: https://github.com/nghiavtr/FuSeq (Accessed: 2025).
21.	Nicorici, D. et al. FusionCatcher - a tool for finding somatic fusion genes in paired-end RNA-sequencing data. bioRxivhttps://doi.org/10.1101/011650 (2014).
22.	Li, Y., Chien, J., Smith, D. I. & Ma, J. FusionHunter: identifying fusion transcripts in cancer using paired-end RNA-seq. Bioinformatics https://doi.org/10.1093/bioinformatics/btr265 (2011).
23.	Ge, H., Liu, K., Juan, T., Fang, F., Newman, M. & Hoeck, W. FusionMap: detecting fusion genes from next-generation sequencing data at base-pair resolution. Bioinformatics 27, 1922–1928 (2011).
24.	Okonechnikov, K., Imai-Matsushima, A., Paul, L., Seitz, A., Meyer, T. F. & Garcia-Alcalde, F. InFusion: advancing discovery of fusion genes and chimeric transcripts from deep RNA-sequencing data. PLoS One 11, e0167417 (2016).
25.	Wang, K., Singh, D., Zeng, Z., Coleman, S. J., Huang, Y., Savich, G. L. et al. MapSplice: accurate mapping of RNA-seq reads for splice junction discovery. Nucleic Acids Res. 38, e178 (2010).
26.	McPherson, A. et al. nFuse: discovery of complex genomic rearrangements in cancer using high-throughput sequencing. Genome Res. 22, 2250–2261 (2012).
27.	Melsted, P., Hateley, S., Joseph, I. C., Pimentel, H., Bray, N. & Pachter, L. Fusion detection and quantification by pseudoalignment. bioRxiv https://doi.org/10.1101/166322 (2017).
28.	Torres-Garcia, W., Zheng, S., Sivachenko, A., Vegesna, R., Wang, Q., Yao, R. et al. PRADA: pipeline for RNA sequencing data analysis. Bioinformatics 30, 2224–2226 (2014).
29.	Jia, W., Qiu, K., He, M., Song, P., Zhou, Q., Zhou, F. et al. SOAPfuse: an algorithm for identifying fusion transcripts from paired-end RNA-Seq data. Genome Biol. 14, R12 (2013).
30.	Expression Analysis. STAR-SEQR: Code and documentation. Available at: https://github.com/ExpressionAnalysis/STAR-SEQR (2019).
31.	Akers, N. K., Schadt, E. E. & Losic, B. STAR chimeric post for rapid detection of circular RNA and fusion transcripts. Bioinformatics 34, 2364–2370 (2018).
32.	Kim, D. & Salzberg, S. L. TopHat-Fusion: an algorithm for discovery of novel fusion transcripts. Genome Biol. 12, R72 (2011).
33.	Haas, B. J. TrinityFusion - Fusion and foreign transcript detection via RNA-seq de novo assembly. Available at: https://github.com/trinityrnaseq/TrinityFusion/wiki (2019).
34.	Fernandez-Cuesta, L., Sun, R., Menon, R., George, J., Lorenz, S., Meza-Zepeda, L. A. et al. Identification of novel fusion genes in lung cancer using breakpoint assembly of transcriptome sequencing data. Genome Biol. 16, 7 (2015).

### Sheet: benchmarks_info
benchmark_number	year	reference	number_of_tools	tool_name	tool_version	tool_notes	analysis_parameters	time	memory_consumption	number_of_datasets	git_code	ppv_tpr_source	notes
1	2019	[5]	23	STAR-Fusion	v1.5 kickstart		used its own recommended alignment and analysis strategy and parameters, as implemented in its respective package	time ranking	no info	3	Docker, easy to reuse	Docker
				ARRIBA_hc
				Arriba	1.1.0.
				Pizzly	0.37.3
				STARChip	May012019
				STAR-SEQR	v0.6.7.
				STAR-Fusion	v1.5
				FusionCatcher	V0994e
				FusionCatcher	v1.10
				EricScript	0.5.3
				nFuse	0.2.1
				FusionHunter	v1.4
				PRADA	v1.2
				JAFFA-Direct	v1.06	doesn't work on PE50, leverages a combination of both read mapping and de novo assembly approaches.
				deFuse	0.6.1
				ChimPipe	0.9.5
				SOAP-fuse	v1.26
				TopHat-Fusion	2.0.10
				ChimeraScan	0.4.5
				MapSplice	v2.2.0
				JAFFA-Assembly	v1.06
				TrinityFusion-C	v0.2.0	only chimeric reads
				InFusion
				JAFFA-Hybrid	v1.06	doesn't work on PE50
				TrinityFusion-D	v0.2.0	involving assembly of all input reads
				TrinityFusion-UC	v0.2.0	both unmapped and chimeric reads
2	2021	[1]	7	Arriba	v1.00		tools were run with default parameters	time ranking	memory ranking	4	GitHub	Excel, need to calculate
				FusionCatcher	v1.00
				InFusion	v0.8
				PRADA	v1.2
				SOAPfuse	v1.27
				STAR-Fusion	v1.40
				defuse	v0.8.1
3	2016	[8]	12	Bellerophontes	version 0.4.0		run using a default configuration of each tool with SLURM (Simple Linux Utility for Resource Management) scripts	time ranking	memory ranking	4	no info	html, Excel
				BreakFusion
				Chimerascan	version 0.4.5
				nFuse	version 0.2.1
				EricScript	version 0.5.1
				FusionCatcher	v0.99.4c	doesn't work on PE50
				FusionHunter	v1.4-Linux_x86_64
				FusionMap	FusionMap_2015-03-31	doesn't work on PE50
				JAFFA	version-1.06	doesn't work on PE50
				MapSplice	v2.1.9
				SOAPfuse	v1.26
				TopHat-Fusion	2.1.0.Linux_x86_64	doesn't work on PE50
4	2021	[2]	4	SeekFusion			default parameters	time ranking	no info	1	Docker	info in text
				STAR-Fusion
				JAFFA-Hybrid	version-1.09
				Tophat-Fusion	2.1.0.
5	2017	[7]	5	Gfusion		works on SE	default parameters			3
				Tophat-Fusion		works on SE
				FusionMap		works on SE
				JAFFA
				ChimPipe
6	2018	[6]	6	FuSeq			default parameters	for one set	for one set	4
				FusionMap
				TRUP
				TopHat-Fusion
				SOAPfuse
				JAFFA
7	2021	[3]	16	Arriba	supplementary file 1		used default parameters (or default configuration file)	for some sets	for some sets	4
				FuSeq
				InFusion
				pizzly
				STAR-Fusion
				STARChip
				EricScript
				FusionCatcher
				MapSplice
				ChimeraScan
				JAFFA
				ChimPipe
				SOAPfuse
				TopHat-Fusion
				INTEGRATE
				ChimeRScope
8	2021	[4]	8	deFuse			default parameters	no info	no info	7	based on Haas's Benchmarking tool	EXCEL
				Arriba
				STAR-SEQR
				STAR-Fusion
				INTEGRATE
				EricScript
				FusionMap
				MetaFusion
9	2016	[9]	12	INTEGRATE C		WGS and RNA-seq caller	default parameters	no info	no info	1
				INTEGRATE G
				INTEGRATE T
				INTEGRATE S
				nFuse		WGS and RNA-seq caller
				ChimeraScan
				FusionCatcher
				TopHat-Fusion
				pyPRADA
				TRUP
				Comrad		WGS and RNA-seq caller
				BreakTrans		WGS and RNA-seq caller
10	2015	[10]	5	JAFFA		works on SE	parameters in additional file	no info	no info	7
				TopHat-Fusion 2.0.13	2.0.13	works on SE
				DeFuse 0.6.2	0.6.2
				SOAPfuse 1.26	v1.26	the best for 50bp
				FusionCatcher 0.99.3d	0.99.3d
References:
1.	Uhrig, S., Ellermann, J., Walther, T., Burkhardt, P., Fröhlich, M., Hutter, B. et al. Accurate and efficient detection of gene fusions from RNA sequencing data. Genome Res. 31, 448–460 (2021).
2.	Balan, J., Jenkinson, G., Nair, A., Saha, N., Koganti, T., Voss, J. et al. SeekFusion - A Clinically Validated Fusion Transcript Detection Pipeline for PCR-Based Next-Generation Sequencing of RNA. Front. Genet. 12, 739054 (2021).
3.	Singh, S. & Li, H. Comparative study of bioinformatic tools for the identification of chimeric RNAs from RNA Sequencing. RNA Biol. 18, 254–267 (2021).
4.	Apostolides, M., Jiang, Y., Husić, M., Siddaway, R., Hawkins, C., Turinsky, A. L. et al. MetaFusion: a high-confidence metacaller for filtering and prioritizing RNA-seq gene fusion candidates. Bioinformatics 37, 3144–3151 (2021).
5.	Haas, B. J., Dobin, A., Li, B., Stransky, N., Pochet, N. & Regev, A. Accuracy assessment of fusion transcript detection via read-mapping and de novo fusion transcript assembly-based methods. Genome Biol. 20, 213 (2019).
6.	Vu, T., Deng, W. & Trac, Q. A fast detection of fusion genes from paired-end RNA-seq data. BMC Genomics 19, 786 (2018).
7.	Zhao, J., Chen, Q. & Wu, J. GFusion: an Effective Algorithm to Identify Fusion Genes from Cancer RNA-Seq Data. Sci. Rep. 7, 6880 (2017).
8.	Zhang, J., White, N. M., Schmidt, H. K., Fulton, R. S., Tomlinson, C., Warren, W. C. et al. INTEGRATE: gene fusion discovery using whole genome and transcriptome data. Genome Res. 26, 108–118 (2016).
9.	Kumar, S., Vo, A. D., Qin, F. & Li, H. Comparative assessment of methods for the fusion transcripts detection from RNA-Seq data. Sci. Rep. 6, 21597 (2016).
10.	Davidson, N. M., Majewski, I. J. & Oshlack, A. JAFFA: High sensitivity transcriptome-focused fusion gene detection. Genome Med. 7, 43 (2015).

### Sheet: datasets_details
benchmark_reference	year	number_of_datasets	real_simulated	transciptome_panel	PE_SE	read_lenght	size_of_dataset	cancer_type	validation_gold_standard
[1]	2021	4	simulated	not applicable	no info	75	40000000	not applicable	not applicable
			spike-in	not applicable	PE	101	154000000	synthetic RNA molecules into RNA libraries of the melanoma cell line	WGS if available, experimental validation using Sanger sequencing
			real (cells)	no info	PE	101	297000000	including the breast cancer cell line MCF-7	WGS if available, experimental validation using Sanger sequencing
			real (patients)	no info	no info	no info	no info	prostate cancer, diffuse large B-cell lymphoma	WGS if available, experimental validation using Sanger sequencing
[2]	2021	1	real (patients)	panel 80 genes	PE	no info	no info	sarcoma and neurological cancer clinical cases	The NGS assay results were confirmed by RT-PCR and FISH tests; chromosomal microarray (CMA) and reverse transcription polymerase chain reaction (RT-PCR) with or without subsequent direct Sanger sequencing
[3]	2021	4	simulated	not applicable	PE	76	307920	not applicable	not applicable
			simulated	not applicable	PE	50, 76, 101	135000000	not applicable	not applicable
			real (cells)	no info	PE	101	120000000	human prostate cancer	previous research
			real (cells)	no info	PE	50	87000000	breast cancer cell	previous research
[4]	2021	7	simulated	not applicable	PE	101	195000000	not applicable	not applicable
			simulated	not applicable	no info	no info	no info	not applicable	not applicable
			simulated	not applicable	PE	50, 100	60000000	not applicable	not applicable
			real (cells)	transcriptome	PE	50, 100	20000000	breast cancer	previous research
			real (patients)	transcriptome	no info	no info	no info	melanoma and CML	previous research
			real (patients)	panel TruSight 1385 genes	no info	no info	no info	NTRK	previous research
			real		PE	50, 100	no info	prostate cancer	previous research
[5]	2019	3	simulated	not applicable	PE	50	30000000	not applicable	not applicable
			simulated	not applicable	PE	101	30000000	not applicable	not applicable
			real (cells)	transcriptome	PE	100 or mixture with 50	20000000	cell lines: breast cancer, prostate cancer, lung adenocarcinoma, erythroleukemia	a “wisdom of crowds” approach
[6]	2018	4	real (cells)	no info	PE	50	9000000	breast-cancer	previous research
			real (patients)	no info	PE	50	14000000	melanoma	previous research
			real (patients)	no info	PE	101	25000000	glioma	previous research
			simulated	not applicable	PE	100	112000000	not applicable	previous research
[7]	2017	3	real (cells)	no info	PE	no info	no infp	breast cancer cell lines	previous research
			real (cells)	no info	SE	76	14000000	chronic myeloid leukemia cells	previous research
			simulated	no info	PE	76	24000000	not applicable	not applicable
[8]	2016	4	simulated	not applicable	PE	75	57209	not applicable	not applicable
			simulated	not applicable	PE	50, 75, 100	70000000	not applicable	not applicable
			simulated	not applicable	PE	75	70057209	not applicable	not applicable
			real (cells)	no info	PE	50, 100	62117396	prostate cell line	confirmed by Sanger’s sequencing
[9]	2016	1	real (cells)	transcriptome	PE	no info	1884000000	breast cancer	WGS (PE, 321000000 reads), qRT-PCR
[10]	2015	7	simulated	not applicable	PE	75	57000	not applicable	not applicable
			simulated	not applicable	PE	250	5000000	not applicable	not applicable
			real (cells)	no info	SE	50, 100	80000000, 40000000	breast cancer	no info
			real (cells)	no info	PE	50, 100	40000000, 20000000	breast cancer	no info
			simulated	not applicable	PE	100	20000000	not applicable	previous research
			real (cells)	no info	PE	50	38000000	breast cancer	previous research
			real (cells)	no info	PE	100	40000000	breast cancer	previous research
			real (cells)	no info	PE	no info	44531	breast cancer	previous research
			real	no info	PE	no info	no info	glioma	previous research
References:
1.	Uhrig, S., Ellermann, J., Walther, T., Burkhardt, P., Fröhlich, M., Hutter, B. et al. Accurate and efficient detection of gene fusions from RNA sequencing data. Genome Res. 31, 448–460 (2021).
2.	Balan, J., Jenkinson, G., Nair, A., Saha, N., Koganti, T., Voss, J. et al. SeekFusion - A Clinically Validated Fusion Transcript Detection Pipeline for PCR-Based Next-Generation Sequencing of RNA. Front. Genet. 12, 739054 (2021).
3.	Singh, S. & Li, H. Comparative study of bioinformatic tools for the identification of chimeric RNAs from RNA Sequencing. RNA Biol. 18, 254–267 (2021).
4.	Apostolides, M., Jiang, Y., Husić, M., Siddaway, R., Hawkins, C., Turinsky, A. L. et al. MetaFusion: a high-confidence metacaller for filtering and prioritizing RNA-seq gene fusion candidates. Bioinformatics 37, 3144–3151 (2021).
5.	Haas, B. J., Dobin, A., Li, B., Stransky, N., Pochet, N. & Regev, A. Accuracy assessment of fusion transcript detection via read-mapping and de novo fusion transcript assembly-based methods. Genome Biol. 20, 213 (2019).
6.	Vu, T., Deng, W. & Trac, Q. A fast detection of fusion genes from paired-end RNA-seq data. BMC Genomics 19, 786 (2018).
7.	Zhao, J., Chen, Q. & Wu, J. GFusion: an Effective Algorithm to Identify Fusion Genes from Cancer RNA-Seq Data. Sci. Rep. 7, 6880 (2017).
8.	Zhang, J., White, N. M., Schmidt, H. K., Fulton, R. S., Tomlinson, C., Warren, W. C. et al. INTEGRATE: gene fusion discovery using whole genome and transcriptome data. Genome Res. 26, 108–118 (2016).
9.	Kumar, S., Vo, A. D., Qin, F. & Li, H. Comparative assessment of methods for the fusion transcripts detection from RNA-Seq data. Sci. Rep. 6, 21597 (2016).
10.	Davidson, N. M., Majewski, I. J. & Oshlack, A. JAFFA: High sensitivity transcriptome-focused fusion gene detection. Genome Med. 7, 43 (2015).

### Sheet: benchmarks_data
Reference	Dataset	Type_of_dataset	Tool	TP	FP	TP+FP	PP	Sensitivity	Precision	F1	Execution_time_(per run) [h]	Memory_usage (per sample)
[1]	set1.1	simulated	Arriba	90	7	97	150	0.6	0.927835		1	38
[1]	set1.1	simulated	STAR-Fusion	52	13	65	150	0.346667	0.8		2	38
[1]	set1.1	simulated	FusionCatcher				150				6	10
[1]	set1.1	simulated	defuse				150				8	5
[1]	set1.1	simulated	InFusion	20	17	37	150	0.133333	0.540541		14	5
[1]	set1.1	simulated	SOAPfuse	56	12	68	150	0.373333	0.823529		17	7
[1]	set1.1	simulated	PRADA				150				27	7
[1]	set1.2	spike-in	Arriba	10	0	10	20	0.5	1		0.25	38
[1]	set1.2	spike-in	FusionCatcher	8	32	40	20	0.4	0.2		1	28
[1]	set1.2	spike-in	STAR-Fusion	7	0	7	20	0.35	1		1	38
[1]	set1.2	spike-in	defuse	7	42	49	20	0.35	0.142857		2.5	6
[1]	set1.2	spike-in	InFusion	5	75	80	20	0.25	0.0625		4.5	5
[1]	set1.2	spike-in	SOAPfuse	8	25	33	20	0.4	0.242424		5	6
[1]	set1.2	spike-in	PRADA				20				9	15
[1]	set1.3	real (cells)	Arriba	78	80	158	80	0.975	0.493671		1	39
[1]	set1.3	real (cells)	STAR-Fusion	38	10	48	80	0.475	0.791667		2	40
[1]	set1.3	real (cells)	FusionCatcher	42	200	242	80	0.525	0.173554		20	28
[1]	set1.3	real (cells)	defuse	70	280	350	80	0.875	0.2		25	5
[1]	set1.3	real (cells)	InFusion	60	350	410	80	0.75	0.146341		48	8
[1]	set1.3	real (cells)	PRADA				80				50	18
[1]	set1.3	real (cells)	SOAPfuse	44	280	324	80	0.55	0.135802		148	10
[1]	set1.4	real	Arriba	55			56	0.982143
[1]	set1.4	real	FusionCatcher	54			56	0.964286
[1]	set1.4	real	InFusion	49			56	0.875
[1]	set1.4	real	PRADA	49			56	0.875
[1]	set1.4	real	SOAPfuse	51			56	0.910714
[1]	set1.4	real	STAR-Fusion	49			56	0.875
[1]	set1.4	real	defuse	48			56	0.857143
[1]	set1.5	real	Arriba	9			9	1
[1]	set1.5	real	FusionCatcher	3			9	0.333333
[1]	set1.5	real	InFusion	5			9	0.555556
[1]	set1.5	real	PRADA	0			9	0
[1]	set1.5	real	SOAPfuse	0			9	0
[1]	set1.5	real	STAR-Fusion	4			9	0.444444
[1]	set1.5	real	defuse	2			9	0.222222
[2]	set2.1	real	STAR-Fusion					0.69			0.416667
[2]	set2.1	real	SeekFusion					0.89			0.583333
[2]	set2.1	real	JAFFA-Hybrid					0.65			0.833333
[2]	set2.1	real	Tophat-Fusion					0.01			0.833333
[3]	set3.1	simulated	Arriba	67.04	39.3727	106.413	80	0.838	0.63	0.719264
[3]	set3.1	simulated	FuSeq				80
[3]	set3.1	simulated	InFusion	55.28	6.14222	61.4222	80	0.691	0.9	0.781772
[3]	set3.1	simulated	pizzly	43.52	5.93455	49.4545	80	0.544	0.88	0.67236
[3]	set3.1	simulated	STAR-Fusion	63.52	10.3405	73.8605	80	0.794	0.86	0.825683
[3]	set3.1	simulated	STARChip	21.2	60.3385	81.5385	80	0.265	0.26	0.262476
[3]	set3.1	simulated	EricScript	49.44	8.04837	57.4884	80	0.618	0.86	0.719188
[3]	set3.1	simulated	FusionCatcher	51.76	16.3453	68.1053	80	0.647	0.76	0.698962
[3]	set3.1	simulated	MapSplice	30.56	3.39556	33.9556	80	0.382	0.9	0.536349
[3]	set3.1	simulated	ChimeraScan	70.56	11.4865	82.0465	80	0.882	0.86	0.870861
[3]	set3.1	simulated	JAFFA	44.72	8.5181	53.2381	80	0.559	0.84	0.671279
[3]	set3.1	simulated	ChimPipe	28.24	4.59721	32.8372	80	0.353	0.86	0.500544
[3]	set3.1	simulated	SOAPfuse	58.8	10.3765	69.1765	80	0.735	0.85	0.788328
[3]	set3.1	simulated	TopHat-Fusion	31.76	18.6527	50.4127	80	0.397	0.63	0.487069
[3]	set3.1	simulated	INTEGRATE	61.2	10.8	72	80	0.765	0.85	0.805263
[3]	set3.1	simulated	ChimeRScope	22.32	32.119	54.439	80	0.279	0.41	0.332046
[3]	set3.2	simulated	pizzly	196	72.4932	268.493	250	0.784	0.73	0.756037	0.0833333	5
[3]	set3.2	simulated	FuSeq	211	123.921	334.921	250	0.844	0.63	0.721465	0.5	8
[3]	set3.2	simulated	STARChip	1	2.0303	3.0303	250	0.004	0.33	0.00790419	0.583333	28
[3]	set3.2	simulated	Arriba	233	65.7179	298.718	250	0.932	0.78	0.849252	1	30
[3]	set3.2	simulated	STAR-Fusion	172	66.8889	238.889	250	0.688	0.72	0.703636	1.33333	36
[3]	set3.2	simulated	EricScript	158	257.789	415.789	250	0.632	0.38	0.474625	4.66667	5
[3]	set3.2	simulated	SOAPfuse	204	47.8519	251.852	250	0.816	0.81	0.812989	5.33333	6
[3]	set3.2	simulated	INTEGRATE	143	33.5432	176.543	250	0.572	0.81	0.670507	5.5	25
[3]	set3.2	simulated	InFusion	166	41.5	207.5	250	0.664	0.8	0.725683	7	5
[3]	set3.2	simulated	JAFFA	133	359.593	492.593	250	0.532	0.27	0.358204	7.66667	40
[3]	set3.2	simulated	ChimeRScope	56	744	800	250	0.224	0.07	0.106667	8.5	56
[3]	set3.2	simulated	MapSplice	158	1.59596	159.596	250	0.632	0.99	0.771492	12.1667	6
[3]	set3.2	simulated	TopHat-Fusion	102	83.4545	185.455	250	0.408	0.55	0.468476	24.3333	16
[3]	set3.2	simulated	ChimPipe	190	14.3011	204.301	250	0.76	0.93	0.83645	24.6667	8
[3]	set3.2	simulated	FusionCatcher	150	42.3077	192.308	250	0.6	0.78	0.678261	27	15
[3]	set3.2	simulated	ChimeraScan	204	319.077	523.077	250	0.816	0.39	0.527761	28.5833	4
[3]	set3.3	simulated	Arriba	227	67.8052	294.805	250	0.908	0.77	0.833325
[3]	set3.3	simulated	FuSeq	208	89.1429	297.143	250	0.832	0.7	0.760313
[3]	set3.3	simulated	InFusion	162	40.5	202.5	250	0.648	0.8	0.716022
[3]	set3.3	simulated	pizzly	198	69.5676	267.568	250	0.792	0.74	0.765117
[3]	set3.3	simulated	STAR-Fusion	175	78.6232	253.623	250	0.7	0.69	0.694964
[3]	set3.3	simulated	STARChip	43	76.4444	119.444	250	0.172	0.36	0.232782
[3]	set3.3	simulated	EricScript	160	432.593	592.593	250	0.64	0.27	0.37978
[3]	set3.3	simulated	FusionCatcher	161	42.7975	203.797	250	0.644	0.79	0.709568
[3]	set3.3	simulated	MapSplice	162	1.63636	163.636	250	0.648	0.99	0.783297
[3]	set3.3	simulated	ChimeraScan	205	295	500	250	0.82	0.41	0.546667
[3]	set3.3	simulated	JAFFA	177	455.143	632.143	250	0.708	0.28	0.401296
[3]	set3.3	simulated	ChimPipe	188	14.1505	202.151	250	0.752	0.93	0.831581
[3]	set3.3	simulated	SOAPfuse	202	47.3827	249.383	250	0.808	0.81	0.808999
[3]	set3.3	simulated	TopHat-Fusion	89	69.9286	158.929	250	0.356	0.56	0.435284
[3]	set3.3	simulated	INTEGRATE	147	46.4211	193.421	250	0.588	0.76	0.663027
[3]	set3.3	simulated	ChimeRScope	86	1142.57	1228.57	250	0.344	0.07	0.116329
[3]	set3.4	simulated	Arriba	226	60.0759	286.076	250	0.904	0.79	0.843164
[3]	set3.4	simulated	FuSeq	207	93	300	250	0.828	0.69	0.752727
[3]	set3.4	simulated	InFusion	169	42.25	211.25	250	0.676	0.8	0.732791
[3]	set3.4	simulated	pizzly	197	58.8442	255.844	250	0.788	0.77	0.778896
[3]	set3.4	simulated	STAR-Fusion	169	83.2388	252.239	250	0.676	0.67	0.672987
[3]	set3.4	simulated	STARChip	43	100.333	143.333	250	0.172	0.3	0.218644
[3]	set3.4	simulated	EricScript	150	426.923	576.923	250	0.6	0.26	0.362791
[3]	set3.4	simulated	FusionCatcher	165	64.1667	229.167	250	0.66	0.72	0.688696
[3]	set3.4	simulated	MapSplice	152	1.53535	153.535	250	0.608	0.99	0.753342
[3]	set3.4	simulated	ChimeraScan	200	300	500	250	0.8	0.4	0.533333
[3]	set3.4	simulated	JAFFA	182	468	650	250	0.728	0.28	0.404444
[3]	set3.4	simulated	ChimPipe	177	15.3913	192.391	250	0.708	0.92	0.800197
[3]	set3.4	simulated	SOAPfuse	199	43.6829	242.683	250	0.796	0.82	0.807822
[3]	set3.4	simulated	TopHat-Fusion	68	51.2982	119.298	250	0.272	0.57	0.368266
[3]	set3.4	simulated	INTEGRATE	139	36.9494	175.949	250	0.556	0.79	0.65266
[3]	set3.4	simulated	ChimeRScope	85	977.5	1062.5	250	0.34	0.08	0.129524
[3]	set3.5	real	pizzly	20.026	981.274	1001.3	62	0.323	0.02	0.0376676	0.183333	5
[3]	set3.5	real	FuSeq	29.016	74.6126	103.629	62	0.468	0.28	0.350374	0.666667	6
[3]	set3.5	real	STARChip	0	0	0	62	0	0		1	28
[3]	set3.5	real	Arriba	6.014	54.126	60.14	62	0.097	0.1	0.0984772	1.25	30
[3]	set3.5	real	STAR-Fusion	5.022	24.5192	29.5412	62	0.081	0.17	0.109721	2.83333	37
[3]	set3.5	real	FusionCatcher	21.018	63.054	84.072	62	0.339	0.25	0.287776	3.66667	16
[3]	set3.5	real	EricScript	24.986	474.734	499.72	62	0.403	0.05	0.0889625	7.66667	6
[3]	set3.5	real	JAFFA	45.012	2205.59	2250.6	62	0.726	0.02	0.0389276	8.66667	5
[3]	set3.5	real	InFusion	9.982	24.4387	34.4207	62	0.161	0.29	0.207051	11.5	5
[3]	set3.5	real	SOAPfuse	41.974	30.395	72.369	62	0.677	0.58	0.624757	12.1667	6
[3]	set3.5	real	ChimeraScan	33.976	815.424	849.4	62	0.548	0.04	0.0745578	12.5	4
[3]	set3.5	real	INTEGRATE	2.976	30.0907	33.0667	62	0.048	0.09	0.0626087	14.6667	23
[3]	set3.5	real	ChimeRScope	2.976	71.424	74.4	62	0.048	0.04	0.0436364	16.1667	24
[3]	set3.5	real	TopHat-Fusion	0.992	3.968	4.96	62	0.016	0.2	0.0296296	24.1667	14
[3]	set3.5	real	ChimPipe	15.004	40.5664	55.5704	62	0.242	0.27	0.255234	27.9833	8
[3]	set3.5	real	MapSplice	2.976	19.9163	22.8923	62	0.048	0.13	0.0701124	43.0833	6
[3]	set3.6	real	Arriba	22.005	135.174	157.179	27	0.815	0.14	0.238953
[3]	set3.6	real	FuSeq	21.006	63.018	84.024	27	0.778	0.25	0.378405
[3]	set3.6	real	InFusion	19.008	42.3081	61.3161	27	0.704	0.31	0.430454
[3]	set3.6	real	pizzly	20.007	980.343	1000.35	27	0.741	0.02	0.0389488
[3]	set3.6	real	STAR-Fusion	22.005	51.345	73.35	27	0.815	0.3	0.438565
[3]	set3.6	real	STARChip	5.994	79.6346	85.6286	27	0.222	0.07	0.106438
[3]	set3.6	real	EricScript	16.011	107.151	123.162	27	0.593	0.13	0.21325
[3]	set3.6	real	FusionCatcher	20.007	24.453	44.46	27	0.741	0.45	0.55995
[3]	set3.6	real	MapSplice	17.01	21.6491	38.6591	27	0.63	0.44	0.518131
[3]	set3.6	real	ChimeraScan	23.004	2277.4	2300.4	27	0.852	0.01	0.019768
[3]	set3.6	real	JAFFA	17.01	68.04	85.05	27	0.63	0.2	0.303614
[3]	set3.6	real	ChimPipe	18.009	42.021	60.03	27	0.667	0.3	0.413857
[3]	set3.6	real	SOAPfuse	20.007	97.6812	117.688	27	0.741	0.17	0.276553
[3]	set3.6	real	TopHat-Fusion	11.988	27.972	39.96	27	0.444	0.3	0.358065
[3]	set3.6	real	INTEGRATE	16.011	34.0234	50.0344	27	0.593	0.32	0.415685
[3]	set3.6	real	ChimeRScope	9.99	132.724	142.714	27	0.37	0.07	0.117727
[3]	set3.7	real	Arriba	45.045	110.283	155.328	99	0.455	0.29	0.354228
[3]	set3.7	real	FuSeq	35.046	50.432	85.478	99	0.354	0.41	0.379948
[3]	set3.7	real	InFusion	25.047	37.5705	62.6175	99	0.253	0.4	0.309954
[3]	set3.7	real	pizzly	40.986	983.664	1024.65	99	0.414	0.04	0.0729515
[3]	set3.7	real	STAR-Fusion	40.986	33.534	74.52	99	0.414	0.55	0.472407
[3]	set3.7	real	STARChip	8.019	81.081	89.1	99	0.081	0.09	0.0852632
[3]	set3.7	real	EricScript	22.968	97.9162	120.884	99	0.232	0.19	0.20891
[3]	set3.7	real	FusionCatcher	27.027	17.2796	44.3066	99	0.273	0.61	0.377191
[3]	set3.7	real	MapSplice	20.988	17.8787	38.8667	99	0.212	0.54	0.304468
[3]	set3.7	real	ChimeraScan	40.986	1325.21	1366.2	99	0.414	0.03	0.0559459
[3]	set3.7	real	JAFFA	21.978	62.5528	84.5308	99	0.222	0.26	0.239502
[3]	set3.7	real	ChimPipe	28.017	31.5936	59.6106	99	0.283	0.47	0.35328
[3]	set3.7	real	SOAPfuse	36.036	84.084	120.12	99	0.364	0.3	0.328916
[3]	set3.7	real	TopHat-Fusion	15.048	24.552	39.6	99	0.152	0.38	0.217143
[3]	set3.7	real	INTEGRATE	26.037	24.0342	50.0712	99	0.263	0.52	0.349323
[3]	set3.7	real	ChimeRScope	17.028	124.872	141.9	99	0.172	0.12	0.14137
[4]	set4.1	simulated	MetaFusion.top_3	1989	90	2079	2500	0.796	0.957	0.869
[4]	set4.1	simulated	MetaFusion	2091	164	2255	2500	0.836	0.927	0.879
[4]	set4.1	simulated	Arriba	2104	273	2377	2500	0.842	0.885	0.863
[4]	set4.1	simulated	STAR-Fusion	1929	117	2046	2500	0.772	0.943	0.849
[4]	set4.1	simulated	STAR-SEQR	1953	306	2259	2500	0.781	0.865	0.821
[4]	set4.1	simulated	defuse	1910	179	2089	2500	0.764	0.914	0.832
[4]	set4.1	simulated	EricScript	1408	68	1476	2500	0.563	0.954	0.708
[4]	set4.1	simulated	INTEGRATE	1727	325	2052	2500	0.691	0.842	0.759
[4]	set4.1	simulated	FusionMap	1500	122	1622	2500	0.6	0.925	0.728
[4]	set4.2	simulated	MetaFusion.top_3	2333	86	2419	2500	0.933	0.964	0.948
[4]	set4.2	simulated	MetaFusion	2389	147	2536	2500	0.956	0.942	0.949
[4]	set4.2	simulated	Arriba	2304	260	2564	2500	0.922	0.899	0.91
[4]	set4.2	simulated	STAR-Fusion	2250	170	2420	2500	0.9	0.93	0.915
[4]	set4.2	simulated	STAR-SEQR	2337	306	2643	2500	0.935	0.884	0.909
[4]	set4.2	simulated	defuse	2191	312	2503	2500	0.876	0.875	0.875
[4]	set4.2	simulated	EricScript	1722	445	2167	2500	0.689	0.795	0.738
[4]	set4.2	simulated	INTEGRATE	1708	369	2077	2500	0.683	0.822	0.746
[4]	set4.2	simulated	FusionMap	1986	81	2067	2500	0.794	0.961	0.87
[4]	set4.3	simulated	MetaFusion.top_3	56	3	59	61	0.918	0.949	0.933
[4]	set4.3	simulated	MetaFusion	57	12	69	61	0.934	0.826	0.877
[4]	set4.3	simulated	Arriba	56	17	73	61	0.918	0.767	0.836
[4]	set4.3	simulated	STAR-Fusion	50	11	61	61	0.82	0.82	0.82
[4]	set4.3	simulated	STAR-SEQR	57	33	90	61	0.934	0.633	0.755
[4]	set4.3	simulated	defuse	51	231	282	61	0.836	0.181	0.298
[4]	set4.3	simulated	EricScript	40	262	302	61	0.656	0.132	0.22
[4]	set4.3	simulated	INTEGRATE	45	186	231	61	0.738	0.195	0.308
[4]	set4.3	simulated	FusionMap	42	12	54	61	0.689	0.778	0.731
[4]	set4.4	real	MetaFusion.top_3	40	27	67	53	0.755	0.597	0.667
[4]	set4.4	real	MetaFusion	42	37	79	53	0.792	0.532	0.636
[4]	set4.4	real	Arriba	42	148	190	53	0.792	0.221	0.346
[4]	set4.4	real	STAR-Fusion	41	31	72	53	0.774	0.569	0.656
[4]	set4.4	real	STAR-SEQR	39	119	158	53	0.736	0.247	0.37
[4]	set4.4	real	defuse	34	123	157	53	0.642	0.217	0.324
[4]	set4.4	real	EricScript	29	118	147	53	0.547	0.197	0.29
[4]	set4.4	real	INTEGRATE	37	39	76	53	0.698	0.487	0.574
[4]	set4.4	real	FusionMap	30	74	104	53	0.566	0.288	0.382
[4]	set4.5	real	MetaFusion.top_3	16	10	26	17	0.941	0.615	0.744
[4]	set4.5	real	MetaFusion	17	26	43	17	1	0.395	0.566
[4]	set4.5	real	Arriba	15	314	329	17	0.882	0.046	0.087
[4]	set4.5	real	STAR-Fusion	10	37	47	17	0.588	0.213	0.313
[4]	set4.5	real	STAR-SEQR	14	90	104	17	0.824	0.135	0.232
[4]	set4.5	real	defuse	16	327	343	17	0.941	0.047	0.09
[4]	set4.5	real	EricScript	9	343	352	17	0.529	0.026	0.05
[4]	set4.5	real	INTEGRATE	11	39	50	17	0.647	0.22	0.328
[4]	set4.5	real	FusionMap	11	29	40	17	0.647	0.275	0.386
[4]	set4.6	real	MetaFusion.top_3	12	1	13	12	1	0.923	0.96
[4]	set4.6	real	MetaFusion	12	1	13	12	1	0.923	0.96
[4]	set4.6	real	Arriba	12	8	20	12	1	0.6	0.75
[4]	set4.6	real	STAR-Fusion	11	3	14	12	0.917	0.786	0.846
[4]	set4.6	real	STAR-SEQR	12	3	15	12	1	0.8	0.889
[4]	set4.6	real	defuse	10	6	16	12	0.833	0.625	0.714
[4]	set4.6	real	EricScript	10	23	33	12	0.833	0.303	0.444
[4]	set4.6	real	INTEGRATE	5	5	10	12	0.417	0.5	0.455
[4]	set4.6	real	FusionMap	12	3	15	12	1	0.8	0.889
[5]	set5.1	simulated	STAR-SEQR	445	2		500	0.89	1	0.941799
[5]	set5.1	simulated	ARRIBA	443	11		500	0.89	0.98	0.932834
[5]	set5.1	simulated	STAR-Fusion	422	9		500	0.84	0.98	0.904615
[5]	set5.1	simulated	JAFFA-Direct	421	13		500	0.84	0.97	0.900331
[5]	set5.1	simulated	nFuse	415	15		500	0.83	0.97	0.894556
[5]	set5.1	simulated	PIZZLY	420	21		500	0.84	0.95	0.89162
[5]	set5.1	simulated	TopHat-Fusion	403	5		500	0.81	0.99	0.891
[5]	set5.1	simulated	deFuse	394	8		500	0.79	0.98	0.874802
[5]	set5.1	simulated	ARRIBA_hc	389	2		500	0.78	0.99	0.872542
[5]	set5.1	simulated	FUSIONCATCHER	387	8		500	0.77	0.98	0.8624
[5]	set5.1	simulated	InFusion	378	4		500	0.76	0.99	0.859886
[5]	set5.1	simulated	MapSplice	363	1		500	0.73	1	0.843931
[5]	set5.1	simulated	STARCHIP	363	3		500	0.73	0.99	0.840349
[5]	set5.1	simulated	TrinityFusion-C	358	2		500	0.72	0.99	0.833684
[5]	set5.1	simulated	ChimeraScan	416	84		500	0.83	0.83	0.83
[5]	set5.1	simulated	JAFFA-Hybrid	360	10		500	0.72	0.97	0.826509
[5]	set5.1	simulated	SOAP-fuse	344	2		500	0.69	0.99	0.813214
[5]	set5.1	simulated	TrinityFusion-UC	332	1		500	0.66	1	0.795181
[5]	set5.1	simulated	EricScript	343	31		500	0.69	0.92	0.788571
[5]	set5.1	simulated	JAFFA-Assembly	333	68		500	0.67	0.83	0.741467
[5]	set5.1	simulated	PRADA	278	1		500	0.56	1	0.717949
[5]	set5.1	simulated	ChimPipe	281	2		500	0.56	0.99	0.715355
[5]	set5.1	simulated	TrinityFusion-D	200	2		500	0.4	0.99	0.569784
[5]	set5.1	simulated	FusionHunter	183	5		500	0.37	0.97	0.535672
[5]	set5.2	simulated	STAR-SEQR	2339	10		2500	0.94	1	0.969072
[5]	set5.2	simulated	ARRIBA	2335	53		2500	0.93	0.98	0.954346
[5]	set5.2	simulated	STAR-Fusion	2293	45		2500	0.92	0.98	0.949053
[5]	set5.2	simulated	PIZZLY	2266	129		2500	0.91	0.95	0.92957
[5]	set5.2	simulated	TopHat-Fusion	2116	30		2500	0.85	0.99	0.914674
[5]	set5.2	simulated	nFuse	2170	94		2500	0.87	0.96	0.912787
[5]	set5.2	simulated	JAFFA-Direct	2146	56		2500	0.86	0.97	0.911694
[5]	set5.2	simulated	InFusion	2068	17		2500	0.83	0.99	0.902967
[5]	set5.2	simulated	FUSIONCATCHER	2075	38		2500	0.83	0.98	0.898785
[5]	set5.2	simulated	ARRIBA_hc	2034	15		2500	0.81	0.99	0.891
[5]	set5.2	simulated	deFuse	2064	78		2500	0.83	0.96	0.890279
[5]	set5.2	simulated	STARCHIP	2004	10		2500	0.8	1	0.888889
[5]	set5.2	simulated	MapSplice	1967	6		2500	0.79	1	0.882682
[5]	set5.2	simulated	TrinityFusion-C	1963	12		2500	0.79	0.99	0.878764
[5]	set5.2	simulated	ChimPipe	1953	5		2500	0.78	1	0.876404
[5]	set5.2	simulated	TrinityFusion-UC	1892	11		2500	0.76	0.99	0.859886
[5]	set5.2	simulated	ChimeraScan	2094	342		2500	0.84	0.86	0.849882
[5]	set5.2	simulated	JAFFA-Hybrid	1831	54		2500	0.73	0.97	0.833059
[5]	set5.2	simulated	SOAP-fuse	1769	21		2500	0.71	0.99	0.826941
[5]	set5.2	simulated	EricScript	1791	201		2500	0.72	0.9	0.8
[5]	set5.2	simulated	PRADA	1643	2		2500	0.66	1	0.795181
[5]	set5.2	simulated	JAFFA-Assembly	1620	228		2500	0.65	0.88	0.747712
[5]	set5.2	simulated	TrinityFusion-D	1097	12		2500	0.44	0.99	0.609231
[5]	set5.2	simulated	FusionHunter	1091	17		2500	0.44	0.98	0.607324
[5]	set5.3	real	STAR-Fusion								1
[5]	set5.3	real	ARRIBA_hc	341	106	447	490	0.695918	0.762864	0.727855
[5]	set5.3	real	Arriba	394	241	635	490	0.804082	0.620472	0.700444	2
[5]	set5.3	real	Pizzly	235	303	538	490	0.479592	0.436803	0.457198	2
[5]	set5.3	real	STARChip	229	81	310	490	0.467347	0.73871	0.5725	2
[5]	set5.3	real	STAR-SEQR	429	301	730	490	0.87551	0.587671	0.703279	3
[5]	set5.3	real	STAR-Fusion	411	109	520	490	0.838776	0.790385	0.813861	4
[5]	set5.3	real	FusionCatcher			0	490	0			4
[5]	set5.3	real	FusionCatcher	325	327	652	490	0.663265	0.498466	0.569177	4
[5]	set5.3	real	EricScript	157	1471	1628	490	0.320408	0.0964373	0.148253	10
[5]	set5.3	real	nFuse	226	1328	1554	490	0.461224	0.145431	0.221135	10
[5]	set5.3	real	FusionHunter	97	58	155	490	0.197959	0.625806	0.300775	11
[5]	set5.3	real	PRADA	188	21	209	490	0.383673	0.899522	0.537911	15
[5]	set5.3	real	JEFFA-Direct	375	711	1086	490	0.765306	0.345304	0.475888	15
[5]	set5.3	real	deFuse	196	911	1107	490	0.4	0.177055	0.24546	20
[5]	set5.3	real	ChimPipe	270	8	278	490	0.55102	0.971223	0.703125	25
[5]	set5.3	real	SOAP-fuse	246	56	302	490	0.502041	0.81457	0.621212	25
[5]	set5.3	real	TopHat-Fusion	319	390	709	490	0.65102	0.449929	0.53211	25
[5]	set5.3	real	ChimeraScan	145	435	580	490	0.295918	0.25	0.271028	30
[5]	set5.3	real	MapSplice	315	283	598	490	0.642857	0.526756	0.579044	30
[5]	set5.3	real	JEFFA-Assembly	273	296	569	490	0.557143	0.479789	0.515581	30
[5]	set5.3	real	TrinityFusion-C	274	16	290	490	0.559184	0.944828	0.702564	45
[5]	set5.3	real	InFusion	318	334	652	490	0.64898	0.48773	0.556918	60
[5]	set5.3	real	JEFFA-Hybrid	291	1185	1476	490	0.593878	0.197154	0.296033	65
[5]	set5.3	real	TrinityFusion-D	216	24	240	490	0.440816	0.9	0.591781	70
[5]	set5.3	real	TrinityFusion-UC	262	34	296	490	0.534694	0.885135	0.666667	70
[6]	set6.1	real	FuSeq	22	31	53	27	0.814815	0.415094	0.55	1.83	7
[6]	set6.1	real	FusionMap	12	35	47	27	0.444444	0.255319	0.324324	4.08	0.9
[6]	set6.1	real	TRUP	0	0	0	27	0			136.04	3.8
[6]	set6.1	real	TopHat-Fusion	24	237	261	27	0.888889	0.091954	0.166667
[6]	set6.1	real	SOAPfuse	24	37	61	27	0.888889	0.393443	0.545455
[6]	set6.1	real	JAFFA	20	22	42	27	0.740741	0.47619	0.57971
[6]	set6.2	real	FuSeq	22	31	53	99	0.222222	0.415094	0.289474
[6]	set6.2	real	FusionMap	22	25	47	99	0.222222	0.468085	0.30137
[6]	set6.2	real	TRUP	0	0	0	99	0
[6]	set6.2	real	TopHat-Fusion	35	226	261	99	0.353535	0.1341	0.194444
[6]	set6.2	real	SOAPfuse	41	20	61	99	0.414141	0.672131	0.5125
[6]	set6.2	real	JAFFA	28	14	42	99	0.282828	0.666667	0.397163
[6]	set6.3	real	FuSeq	7	14	21	11	0.636364	0.333333	0.4375
[6]	set6.3	real	FusionMap	3	16	19	11	0.272727	0.157895	0.2
[6]	set6.3	real	TRUP	0	0	0	11	0
[6]	set6.3	real	TopHat-Fusion	4	25	29	11	0.363636	0.137931	0.2
[6]	set6.3	real	SOAPfuse	10	98	108	11	0.909091	0.0925926	0.168067
[6]	set6.3	real	JAFFA	2	2	4	11	0.181818	0.5	0.266667
[6]	set6.4	real	FuSeq	29	159	188	31	0.935484	0.154255	0.26484
[6]	set6.4	real	FusionMap	29	162	191	31	0.935484	0.151832	0.261261
[6]	set6.4	real	TRUP	20	189	209	31	0.645161	0.0956938	0.166667
[6]	set6.4	real	TopHat-Fusion	29	279	308	31	0.935484	0.0941558	0.171091
[6]	set6.4	real	SOAPfuse	22	277	299	31	0.709677	0.0735786	0.133333
[6]	set6.4	real	JAFFA	30	874	904	31	0.967742	0.0331858	0.0641711
[7]	set7.1	real	Gfusion	28	6	34	37	0.756757	0.823529	0.788732
[7]	set7.1	real	Tophat-Fusion	30	36	66	37	0.810811	0.454545	0.582524
[7]	set7.1	real	FusionMap	16	10	26	37	0.432432	0.615385	0.507937
[7]	set7.1	real	JAFFA	21	16	37	37	0.567568	0.567568	0.567568
[7]	set7.1	real	ChimPipe	30	8	38	37	0.810811	0.789474	0.8
[7]	set7.2	real SE	Gfusion	6	28	34			0.176471	0
[7]	set7.2	real SE	Tophat-Fusion	3	71	74			0.0405405	0
[7]	set7.2	real SE	FusionMap	5	221	226			0.0221239	0
[7]	set7.2	real SE	JAFFA
[7]	set7.2	real SE	ChimPipe
[7]	set7.3	simulated	Gfusion	37	7	44	42	0.880952	0.840909	0.860465
[7]	set7.3	simulated	Tophat-Fusion	35	50	85	42	0.833333	0.411765	0.551181
[7]	set7.3	simulated	FusionMap	22	160	182	42	0.52381	0.120879	0.196429
[7]	set7.3	simulated	JAFFA	22	77	99	42	0.52381	0.222222	0.312057
[7]	set7.3	simulated	ChimPipe	9	13	22	42	0.214286	0.409091	0.28125
[8]	set8.1	real	INTEGRATE C				138	0.89	0.81	0.848118
[8]	set8.1	real	INTEGRATE G				138	0.67	0.85	0.749342
[8]	set8.1	real	INTEGRATE T				138	0.46	0.93	0.61554
[8]	set8.1	real	INTEGRATE S				138	0.42	0.85	0.562205
[8]	set8.1	real	nFuse	45			138	0.33	0.44	0.377143
[8]	set8.1	real	ChimeraScan				138	0.29	0.74	0.416699
[8]	set8.1	real	FusionCatcher				138	0.25	0.95	0.395833
[8]	set8.1	real	TopHat-Fusion				138	0.1	1	0.181818
[8]	set8.1	real	pyPRADA				138	0.1	1	0.181818
[8]	set8.1	real	TRUP				138	0.1	1	0.181818
[8]	set8.1	real	Comrad				138	0.1	1	0.181818
[8]	set8.1	real	BreakTrans				138	0.1	1	0.181818
[9]	set9.1	real	FusionMap	0			44	0			0.716667	11.9293
[9]	set9.1	real	EricScript	26			44	0.590909			4.2	5.25313
[9]	set9.1	real	FusionCatcher	3			44	0.0681818			6.05	19.3354
[9]	set9.1	real	Chimerascan	31			44	0.704545			9.5	3.71324
[9]	set9.1	real	FusionHunter	9			44	0.204545			12.1167	4.52059
[9]	set9.1	real	nFuse	0			44	0			12.7	6.74047
[9]	set9.1	real	SOAPfuse	0			44	0			15.6833	15.8543
[9]	set9.1	real	TopHat-Fusion	0			44	0			32.3667	4.0311
[9]	set9.1	real	BreakFusion	5			44	0.113636			38.9667	9.97346
[9]	set9.1	real	MapSplice	0			44	0			43.7333	5.4971
[9]	set9.1	real	JAFFA	1			44	0.0227273			66.2667	44.3426
[9]	set9.1	real	Bellerophontes	0			44	0
[9]	set9.2	simulated	Chimerascan	4			50	0.08			0.05	2.75
[9]	set9.2	simulated	EricScript	39			50	0.78			0.05	0.23
[9]	set9.2	simulated	MapSplice	43			50	0.86			0.05	5.35
[9]	set9.2	simulated	Bellerophontes	33		42	50	0.66	0.785714		0.1	9.25
[9]	set9.2	simulated	JAFFA	44			50	0.88			0.116667	4.3
[9]	set9.2	simulated	FusionHunter	18			50	0.36			0.15	2.31
[9]	set9.2	simulated	FusionCatcher	33			50	0.66			0.183333	11.67
[9]	set9.2	simulated	TopHat-Fusion	26			50	0.52			0.25	2.32
[9]	set9.2	simulated	FusionMap	28			50	0.56			0.316667	11.84
[9]	set9.2	simulated	nFuse	15			50	0.3			0.766667	12.59
[9]	set9.2	simulated	SOAPfuse	41			50	0.82			0.866667	7.61
[9]	set9.2	simulated	BreakFusion	2			50	0.04
[10]	set10.1	simulated	JAFFA - Hybrid	44	0	44	50	0.88	1	0.93617
[10]	set10.1	simulated	JAFFA - Assembly	39	0	39	50	0.78	1	0.876404
[10]	set10.1	simulated	SOAPfuse	37	1	38	50	0.74	0.973684	0.840909
[10]	set10.1	simulated	JAFFA - Direct	34	0	34	50	0.68	1	0.809524
[10]	set10.1	simulated	deFuse	34	0	34	50	0.68	1	0.809524
[10]	set10.1	simulated	TopHat-Fusion	27	0	27	50	0.54	1	0.701299
[10]	set10.1	simulated	FusionCatcher	0	0	0	50	0
References:
1.	Uhrig, S., Ellermann, J., Walther, T., Burkhardt, P., Fröhlich, M., Hutter, B. et al. Accurate and efficient detection of gene fusions from RNA sequencing data. Genome Res. 31, 448–460 (2021).
2.	Balan, J., Jenkinson, G., Nair, A., Saha, N., Koganti, T., Voss, J. et al. SeekFusion - A Clinically Validated Fusion Transcript Detection Pipeline for PCR-Based Next-Generation Sequencing of RNA. Front. Genet. 12, 739054 (2021).
3.	Singh, S. & Li, H. Comparative study of bioinformatic tools for the identification of chimeric RNAs from RNA Sequencing. RNA Biol. 18, 254–267 (2021).
4.	Apostolides, M., Jiang, Y., Husić, M., Siddaway, R., Hawkins, C., Turinsky, A. L. et al. MetaFusion: a high-confidence metacaller for filtering and prioritizing RNA-seq gene fusion candidates. Bioinformatics 37, 3144–3151 (2021).
5.	Haas, B. J., Dobin, A., Li, B., Stransky, N., Pochet, N. & Regev, A. Accuracy assessment of fusion transcript detection via read-mapping and de novo fusion transcript assembly-based methods. Genome Biol. 20, 213 (2019).
6.	Vu, T., Deng, W. & Trac, Q. A fast detection of fusion genes from paired-end RNA-seq data. BMC Genomics 19, 786 (2018).
7.	Zhao, J., Chen, Q. & Wu, J. GFusion: an Effective Algorithm to Identify Fusion Genes from Cancer RNA-Seq Data. Sci. Rep. 7, 6880 (2017).
8.	Zhang, J., White, N. M., Schmidt, H. K., Fulton, R. S., Tomlinson, C., Warren, W. C. et al. INTEGRATE: gene fusion discovery using whole genome and transcriptome data. Genome Res. 26, 108–118 (2016).
9.	Kumar, S., Vo, A. D., Qin, F. & Li, H. Comparative assessment of methods for the fusion transcripts detection from RNA-Seq data. Sci. Rep. 6, 21597 (2016).
10.	Davidson, N. M., Majewski, I. J. & Oshlack, A. JAFFA: High sensitivity transcriptome-focused fusion gene detection. Genome Med. 7, 43 (2015).
